# Transcriptomic-based quantification of the epithelial-hybrid-mesenchymal spectrum across biological contexts

**DOI:** 10.1101/2021.09.09.458982

**Authors:** Susmita Mandal, Tanishq Tejaswi, Rohini Janivara, Syamanthak Srikrishnan, Pradipti Thakur, Sarthak Sahoo, Priyanka Chakraborty, Sukhwinder Singh Sohal, Herbert Levine, Jason T George, Mohit Kumar Jolly

**Author notes:** To whom correspondence should be addressed (J.T.G.), (M.K.J.).

## Abstract

Epithelial-mesenchymal plasticity (EMP) underlies embryonic development, wound healing, and cancer metastasis and fibrosis. Cancer cells exhibiting EMP often have more aggressive behavior, characterized by drug resistance, and tumor-initiating and immuno-evasive traits. Thus, the EMP status of cancer cells can be a critical indicator of patient prognosis. Here, we compare three distinct transcriptomic-based metrics – each derived using a different gene list and algorithm – that quantify the EMP spectrum. Our results for 96 cancer-related RNA-seq datasets reveal a high degree of concordance among these metrics in quantifying the extent of EMP. Moreover, each metric, despite being trained on cancer expression profiles, recapitulates the expected changes in EMP scores for non-cancer contexts such as lung fibrosis and cellular reprogramming into induced pluripotent stem cells. Thus, we offer a scoring platform to quantify the extent of EMP *in vitro* and *in vivo* for diverse biological applications including cancer.
