## Supplementary Table 1 for "Transcriptomic-based quantification of the epithelial-hybrid-mesenchymal spectrum across biological contexts"

### Sheet: Bulk RNA Seq
	GSEID	Year	PMID	Organism	No of samples	76GS.MLR_Cor	76GS.MLR_Pval	76GS.KS_Cor	76GS.KS_Pval	KS.MLR_Cor	KS.MLR_Pval
1	GSE100092	2018		Homo sapiens	8	-0.985836	7.0286e-06	-0.999525	2.67198e-10	0.98413	9.87411e-06
2	GSE100553	2020	31666683	Mus musculus	20	-0.921209	8.32851e-09	-0.872939	5.1233e-07	0.934023	1.76798e-09
3	GSE102369	2018	29719259	Mus musculus	6	-0.741736	0.0914375	-0.282183	0.58796	0.847523	0.0331014
4	GSE106130	2020	32005677	Mus musculus	10	-0.942175	4.5603e-05	-0.982707	3.8317e-07	0.921976	0.000147446
5	GSE108863	2018	30478449	Homo sapiens	8	0.439992	0.275305	-0.767602	0.0261638	-0.260873	0.532602
6	GSE109483	2018		Homo sapiens	40	0.947481	2.07657e-20	0.978183	1.5294e-27	0.905858	9.40642e-16
7	GSE110206	2018		Homo sapiens	6	-0.853383	0.0306688	-0.287448	0.580703	0.596263	0.2116
8	GSE110585	2018	29670281	Mus musculus	22	-0.978855	2.95581e-15	-0.972262	4.34016e-14	0.942665	5.46258e-11
9	GSE110677	2018		Homo sapiens	9	-0.964907	2.57583e-05	-0.979391	4.05516e-06	0.973561	9.64266e-06
10	GSE111188	2018	29871889	Homo sapiens	9	0.480204	0.190764	0.404209	0.280588	0.40636	0.27779
11	GSE112796	2018	30285803	Mus musculus	6	-0.979204	0.000644192	-0.976556	0.000818006	0.981193	0.000527244
12	GSE112797	2018	30108334	Mus musculus	24	-0.736305	4.09765e-05	-0.824456	7.28078e-07	0.557799	0.00462288
13	GSE112910	2019	31824855	Homo sapiens	6	-0.995622	2.87093e-05	-0.999889	1.85382e-08	0.996053	2.33326e-05
14	GSE113283	2019	31752957	Homo sapiens	6	-0.99211	9.31259e-05	-0.956878	0.00274922	0.954559	0.00305038
15	GSE114574	2019	30952620	Homo sapiens	12	0.560334	0.0581009	0.231843	0.468411	0.7183	0.00850413
16	GSE114647	2019		Homo sapiens	30	0.106955	0.573745	0.40069	0.0282152	0.594273	0.000534738
17	GSE114687	2019	31477929	Homo sapiens	12	0.687504	0.0134845	-0.663596	0.0186306	-0.0459264	0.887295
18	GSE114856	2019	31844057	Homo sapiens	10	-0.970129	3.35996e-06	-0.900687	0.000376942	0.884998	0.000664616
19	GSE115255	2019	30733195	Homo sapiens	8	-0.983154	1.18009e-05	-0.99708	6.20885e-08	0.968208	7.84264e-05
20	GSE117474	2018	30108334	Mus musculus	14	-0.981674	5.25725e-10	-0.954474	1.16488e-07	0.946694	2.95141e-07
21	GSE118407	2019	31372511	Homo sapiens	8	-0.999655	1.02508e-10	-0.999862	6.52524e-12	0.999654	1.03686e-10
22	GSE118612	2019	30645973	Mus musculus	10	-0.959211	1.15276e-05	-0.963235	7.64584e-06	0.951582	2.26755e-05
23	GSE119149	2019	30910979	Homo sapiens	12	-0.994405	4.27703e-11	-0.947904	2.76809e-06	0.956722	1.11177e-06
24	GSE120021	2018	31101763	Homo sapiens	8	0.754331	0.0305732	-0.941932	0.000468416	-0.775867	0.0236289
25	GSE120095	2018	31101763	Homo sapiens	6	0.200025	0.703964	-0.15067	0.775706	0.919403	0.00948196
26	GSE121680	2019	31194824	Homo sapiens	12	-0.634769	0.0265924	-0.932102	1.01328e-05	0.629446	0.0282949
27	GSE124407	2019	31919242	Homo sapiens	12	-0.046661	0.885503	0.0260517	0.935946	0.682536	0.0144547
28	GSE124843	2019	31275609	Homo sapiens	24	-0.785811	5.35566e-06	-0.918515	2.4767e-10	0.761213	1.56317e-05
29	GSE125365	2019	25538889	Homo sapiens	24	-0.986	1.30803e-18	-0.966703	1.64776e-14	0.958064	2.00129e-13
30	GSE126153	2019	30697731, 31570773	Homo sapiens	6	-0.984258	0.00036977	-0.961903	0.00214941	0.975384	0.000901481
31	GSE128958	2020	31915377	Mus musculus	8	-0.973753	4.43199e-05	-0.54006	0.167055	0.686933	0.0598263
32	GSE129782	2019	31391455, 32321567	Homo sapiens	6	0.396287	0.436686	0.571518	0.236062	0.858408	0.0286531
33	GSE129784	2019	31391455	Mus musculus	18	-0.842742	1.13405e-05	-0.80006	6.71013e-05	0.713896	0.000876186
34	GSE133384	2019	31324883	Homo sapiens	12	-0.761012	0.00404427	0.881625	0.000149584	-0.665463	0.018184
35	GSE138361	2020	32127468	Homo sapiens	11	0.948182	8.91344e-06	0.862776	0.000628442	0.949124	8.2183e-06
36	GSE138806	2019		Homo sapiens	12	-0.648004	0.0226809	-0.631067	0.0277683	0.863946	0.000290871
37	GSE139074	2019	31980632	Homo sapiens	19	-0.67195	0.00162664	-0.34779	0.144546	0.806747	3.00415e-05
38	GSE142586	2020	32059745	Homo sapiens	12	-0.724947	0.00764094	-0.737669	0.00617377	0.300707	0.342247
39	GSE142620	2019	31941995	Homo sapiens	36	-0.651867	1.65578e-05	-0.693637	2.72677e-06	0.872339	4.18942e-12
40	GSE143766	2020		Homo sapiens	6	-0.566522	0.241128	0.222336	0.671992	0.375562	0.463143
41	GSE148843	2020		Mus musculus	56	-0.626806	2.36382e-07	-0.873477	1.62264e-18	0.617298	4.03642e-07
42	GSE54133	2015	26157010	Mus musculus	35	-0.392931	0.0195442	0.241021	0.163084	0.496704	0.00240426
43	GSE54505	2015	25716682	Homo sapiens	6	-0.85322	0.0307356	-0.2549	0.625931	0.580831	0.226729
44	GSE61220	2015	26187636	Homo sapiens	18	-0.998684	4.49209e-22	-0.997102	2.47597e-19	0.995764	5.14475e-18
45	GSE68538	2016		Homo sapiens	9	0.855399	0.00327677	-0.372076	0.324103	-0.193456	0.61798
46	GSE69363	2017	28446749	Mus musculus	14	-0.809833	0.00044712	-0.912634	5.30673e-06	0.660253	0.0101724
47	GSE69667	2016	26926107	Homo sapiens	16	-0.955688	7.99875e-09	-0.965292	1.48421e-09	0.939404	6.84691e-08
48	GSE71797	2017	27378372	Homo sapiens	10	-0.851083	0.00179043	-0.975377	1.56115e-06	0.848441	0.0019145
49	GSE72069	2016	26898331	Mus musculus	16	-0.286002	0.282893	-0.88649	4.7989e-06	0.412597	0.112235
50	GSE72419	2016	27746021	Homo sapiens	18	-0.975051	6.98091e-12	-0.983095	3.18036e-13	0.995223	1.34344e-17
51	GSE72480	2015		Mus musculus	6	-0.962399	0.00209418	-0.979943	0.000599413	0.986722	0.000263286
52	GSE74377	2016	27899639	Homo sapiens	16	-0.864354	1.57103e-05	-0.783695	0.000328026	0.889144	4.09625e-06
53	GSE75492	2016	27044866	Homo sapiens	36	0.124056	0.470997	-0.81284	1.72476e-09	-0.260571	0.124807
54	GSE77107	2016	26947068	Mus musculus	7	-0.955547	0.000781226	-0.337449	0.459181	0.50007	0.253092
55	GSE77357	2016	27351100	Mus musculus	12	-0.897584	7.45562e-05	-0.943426	4.14896e-06	0.811225	0.00136209
56	GSE77408	2019		Homo sapiens	12	-0.71547	0.00889294	-0.740153	0.00591414	0.465808	0.126958
57	GSE78740	2016	28118667	Homo sapiens	23	-0.893936	9.13107e-09	-0.825333	1.25275e-06	0.753081	3.3659e-05
58	GSE80753	2016	27894074	Homo sapiens	6	-0.740699	0.0921385	-0.0808479	0.878992	0.0647571	0.903
59	GSE82104	2017	27987431	Homo sapiens	9	-0.893676	0.00116138	-0.915509	0.000531065	0.816564	0.0072382
60	GSE82110	2017	27987431	Homo sapiens	12	-0.885856	0.000125618	0.037287	0.908409	-0.084804	0.793291
61	GSE84135	2018	30166344	Homo sapiens	18	-0.793056	8.63076e-05	-0.487346	0.0402282	0.809388	4.72527e-05
62	GSE85857	2017	28407681	Homo sapiens	6	-0.919891	0.00936905	-0.809436	0.0510117	0.927695	0.00765293
63	GSE86024	2017	29079737	Mus musculus	10	-0.88745	0.000611589	-0.752143	0.0120897	0.831225	0.00288023
64	GSE86064	2018	29581847	Homo sapiens	77	-0.165758	0.149664	0.94269	1.72422e-37	0.0940182	0.416037
65	GSE86301	2017	28135249	Mus musculus	6	-0.979529	0.000624328	-0.911093	0.0115053	0.835691	0.0382782
66	GSE89152	2017	27926867	Homo sapiens	9	-0.913394	0.000577842	-0.91862	0.000467167	0.927732	0.000311129
67	GSE89553	2019	30645973	Mus musculus	12	0.829716	0.000840837	0.830864	0.00081453	0.941649	4.82799e-06
68	GSE90133	2019		Homo sapiens	24	0.650544	0.000577663	0.974095	1.07781e-15	0.787613	4.92495e-06
69	GSE90566	2017	28249899	Homo sapiens	20	-0.841894	3.25375e-06	-0.825606	7.38393e-06	0.955039	6.05504e-11
70	GSE91052	2017	28087712	Mus musculus	24	-0.91163	5.84994e-10	0.0292592	0.892045	-0.258034	0.223464
71	GSE92333	2017	28418928	Mus musculus	10	-0.77986	0.00780162	-0.637194	0.0475299	0.797219	0.00574513
72	GSE95180	2018	29528143	Homo sapiens	20	-0.692716	0.000710652	-0.699851	0.000592338	0.527781	0.0167685
73	GSE96033	2018	30143639	Mus musculus	18	-0.939279	7.67259e-09	-0.887962	8.73571e-07	0.816173	3.61768e-05
74	GSE97726	2017	28604738	Homo sapiens	36	-0.835344	2.35013e-10	-0.707682	1.38776e-06	0.766621	4.99809e-08
75	GSE97770	2018	30097458	Mus musculus	6	-0.733567	0.0970234	-0.87126	0.0237942	0.373866	0.46533
76	GSE98208	2018	30059005	Homo sapiens	13	-0.711044	0.00643335	-0.924518	6.1922e-06	0.666291	0.012895
77	GSE98596	2018	30034631	Mus musculus	6	-0.922995	0.00866644	-0.977006	0.000787012	0.837888	0.0372902
