## Supplementary Table 2 for "Transcriptomic-based quantification of the epithelial-hybrid-mesenchymal spectrum across biological contexts"

### Sheet: GSE118612
Type	GSM ID	Sample
py2tlt	GSM3334294	Sample 1_py2tlt_bmp2_meki_d7_rep1
	GSM3334295	Sample 2_py2tlt_bmp2_meki_d7_rep2
	GSM3334296	Sample 3_py2tlt_meki_d7_rep1
	GSM3334297	Sample 4_py2tlt_meki_d7_rep2
	GSM3334298	Sample 5_py2tlt_control_d7_rep1
	GSM3334299	Sample 6_py2tlt_control_d7_rep2
dln	GSM3334300	Sample 7_dln_rosi_d7_rep1
	GSM3334301	Sample 8_dln_rosi_d7_rep2
	GSM3334302	Sample 9_dln.control.rep1
	GSM3334303	Sample 10_dln.control.rep2

### Sheet: GSE85857
Type	GSM ID	Sample
Runx1	GSM2285709	MCF10A_R1
	GSM2285710	MCF10A_R2
	GSM2285711	MCF10A_R3
Runx1 depleted	GSM2285712	MCF10A_-gf_R1
	GSM2285713	MCF10A_-gf_R2
	GSM2285714	MCF10A_-gf_R3

### Sheet: GSE72419
Type	GSM ID	Sample
Control	GSM1862177	control shNS replicate 1
	GSM1862178	control shNS replicate 2
	GSM1862179	control shNS replicate 3
TGF-beta +EGF	GSM1862180	TGF-beta and EGF treated shNS replicate 1
	GSM1862181	TGF-beta and EGF treated shNS replicate 2
	GSM1862182	TGF-beta and EGF treated shNS replicate 3

### Sheet: GSE118407
Type	GSM ID	Sample
shGRHL2	GSM3328085	OVCA429 with shLuciferase rep1
	GSM3328086	OVCA429 with shLuciferase rep2
	GSM3328087	OVCA429 with shLuciferase rep3
	GSM3328088	OVCA429 with shLuciferase rep4
Control	GSM3328089	OVCA429 with shGRHL2 rep1
	GSM3328090	OVCA429 with shGRHL2 rep2
	GSM3328091	OVCA429 with shGRHL2 rep3
	GSM3328092	OVCA429 with shGRHL2 rep4

### Sheet: GSE139074
Type	GSM ID	Sample
Control	GSM4128728	EPI_Control_Rep1
	GSM4128730	EPI_Control_Rep2
	GSM4128732	EPI_Control_Rep3
ER Tam	GSM4128734	MES_Control_Rep1
	GSM4128736	MES_Control_Rep2
	GSM4128738	MES_Control_Rep3

### Sheet: GSE110677
Type	GSM ID	Sample
Primary	GSM3009662	Primary HMECs rep1
	GSM3009665	Primary HMECs rep2
	GSM3009667	Primary HMECs rep3
Immortalized	GSM3009668	Immortalized HMECs rep1
	GSM3009669	Immortalized HMECs rep2
	GSM3009671	Immortalized HMECs rep3
Transformed	GSM3009673	Transformed HMECs rep1
	GSM3009674	Transformed HMECs rep2
	GSM3009675	Transformed HMECs rep3

### Sheet: GSE61220
Type	GSM ID	Sample
Airway epithelial cells	GSM1499784	Epi_Control_rep1
	GSM1499785	Epi_Control_rep2
	GSM1499786	Epi_Control_rep3
TGF-beta induced EMT	GSM1499793	Mes_Control_rep1
	GSM1499794	Mes_Control_rep2
	GSM1499795	Mes_Control_rep3

### Sheet: GSE124843
Type	GSM ID	Sample
WT	GSM3556954	WT_rep1
	GSM3556955	WT_rep2
	GSM3556956	WT_rep3
	GSM3556957	WT_rep4
WT + TGF-beta	GSM3556958	WT.TGFb_rep1
	GSM3556959	WT.TGFb_rep2
	GSM3556960	WT.TGFb_rep3
	GSM3556961	WT.TGFb_rep4
dZEB	GSM3556962	dZEB_rep1
	GSM3556963	dZEB_rep2
	GSM3556964	dZEB_rep3
	GSM3556965	dZEB_rep4
dZEB + TGF-beta	GSM3556966	dZEB.TGFb_rep1
	GSM3556967	dZEB.TGFb_rep2
	GSM3556968	dZEB.TGFb_rep3
	GSM3556969	dZEB.TGFb_rep4

### Sheet: GSE97770
Type	GSM ID	Sample
HNF-1β KO	GSM2577155	HNF-1β KO clone#1
	GSM2577156	HNF-1β KO clone#2
	GSM2577157	HNF-1β KO clone#3
mlMCD3 WT	GSM2577158	mIMCD3 WT clone#1
	GSM2577159	mIMCD3 WT clone#2
	GSM2577160	mIMCD3 WT clone#3

### Sheet: GSE106130
Type	GSM ID	Sample
Grhl2 KO	GSM2830191	KO1-588
	GSM2830192	KO1-628
	GSM2830193	KO2-566
	GSM2830194	KO2-568
	GSM2830195	KO3-604
Grhl2 WT	GSM2830196	WT1-566
	GSM2830197	WT1-568
	GSM2830198	WT3-588
	GSM2830199	WT5-566
	GSM2830200	WT8-568
