## Supplementary Table 3 for "Transcriptomic-based quantification of the epithelial-hybrid-mesenchymal spectrum across biological contexts"

### Sheet: Single-cell RNASeq
	GSEID	Year	PMID	Organism	No of samples	76GS.MLR_Cor	76GS.MLR_Pval	76GS.KS_Cor	76GS.KS_Pval	KS.MLR_Cor	KS.MLR_Pval
1	GSE101099	2018	30254276	Mus musculus	10	NA	NA	NA	NA	0.137401	< .00001
2	GSE103322	2017	29198524	Homo sapiens	5901	-0.808138	< .00001	-0.813002	< .00001	0.723568	< .00001
3	GSE110357	2018	30416751; 29670281	Mus musculus	383	NA	NA	NA	NA	0.644725	< .00001
4	GSE114397	2018	29961576	Homo sapiens	3	-0.991517	0.0829805	-0.98782	0.0994639	0.959215	0.182444
5	GSE114446	2020	32362655	Homo sapiens	33	-0.31362	0.076132	-0.536481	0.001304	0.691886	< .00001
6	GSE123160	2021		Mus musculus	70	-0.959325	< .00001	-0.855876	< .00001	0.858729	< .00001
7	GSE138693	2020	31935369	Homo sapiens	5	-0.878737	0.0497585	-0.115217	0.853626	0.547069	0.339951
8	GSE141116	2020	31843922	Homo sapiens	77	-0.720398	< .00001	-0.199934	0.082731	0.597785	< .00001
9	GSE142653	2020	33077725	Homo sapiens	89	-0.378972	< .00001	-0.165568	< .00001	0.013082	0.349509
10	GSE147405	2020	32358524	Homo sapiens	10	-0.448727	< .00001	-0.488458	< .00001	0.134282	< .00001
11	GSE157220	2020	33128048	Homo sapiens	19	-0.564822	< .00001	-0.704103	< .00001	0.508267	< .00001
12	GSE158501	2020	33328637	Homo sapiens	4	-0.988804	0.012	-0.971653	.029.	0.9259	0.0741
14	GSE159343	2021	34009124	Mus musculus	8816	NA	NA	NA	NA	0.238619	< .00001
15	GSE75748	2016	27534536	Homo sapiens	1810	-0.256159	< .00001	-0.358476	< .00001	0.220139	< .00001
16	GSE81861	2017	28319088	Homo sapiens	1220	-0.277829	< .00001	-0.605702	< .00001	0.205292	< .00001
17	GSE87038	2018	29540203; 30787436	Mus musculus	32	NA	NA	NA	NA	0.65258	< .00001
18	GSE90848	2017	28413068	Mus musculus	1119	NA	NA	NA	NA	0.657938	< .00001
19	GSE131007	2020		Homo sapiens	7	-0.39097	< .00001	-0.432934	< .00001	0.00769956	0.463494
20	PRJNA698642​	2021	33941680	Homo sapiens	7	-0.228875	< .00001	-0.756379	< .00001	0.155226	< .00001
