## Supplementary Table 4 for "Transcriptomic-based quantification of the epithelial-hybrid-mesenchymal spectrum across biological contexts"

### Sheet: COPD&IPF
	GSEID	Year	PMID	Organism	No. of samples	Type	76GS.MLR_Cor	76GS.MLR_Pval	76GS.KS_Cor	76GS.KS_Pval	KS.MLR_Cor	KS.MLR_Pval
1	GSE101353	2020	32432483	Homo sapiens	71	RNA-seq	0.954409	5.9146e-38	0.0152548	0.899522	0.245118	0.0393712
2	GSE107971	2018	29472603	Homo sapiens	36	RNA-seq	-0.816168	1.30668e-09	-0.86436	1.10128e-11	0.920709	1.87231e-15
3	GSE110147	2018	30111332	Homo sapiens	48	Micro-array	-0.650971	5.45614e-07	-0.8165	1.50615e-12	0.517801	0.000163751
4	GSE112165	2021		Homo sapiens	41	Micro-array	-0.790744	7.70579e-10	-0.750373	1.617e-08	0.46524	0.00217681
5	GSE11952	2009	19593404	Homo sapiens	83	Micro-array	0.205238	0.0626995	-0.898069	1.25823e-30	-0.0786385	0.479777
6	GSE121600	2019	31558434	Homo sapiens	21	scRNA-seq	-0.802743	2.05e-05	-0.437021	0.0540114	0.627671	0.00304808
7	GSE124253	2019	31443657	Homo sapiens	28	Micro-array	-0.0543302	0.783636	-0.320841	0.0959787	0.607898	0.000600518
8	GSE124685	2019	31600171	Homo sapiens	84	RNA-seq	0.0214391	0.846512	-0.760289	4.95644e-17	0.0983705	0.373341
9	GSE12472	2009	20832896	Homo sapiens	63	Micro-array	-0.417264	0.000668397	-0.507421	2.19e-05	0.754733	9.06e-13
10	GSE128708	2020	32432483	Homo sapiens	208	Micro-array	-0.386173	8.36406e-09	-0.469379	8.57913e-13	0.631268	1.59413e-24
11	GSE130148	2019	31209336	Homo sapiens	4	scRNA-seq	-0.393299	0	-0.252428	2.53e-150	0.483559	0
12	GSE131391	2019	31844660	Homo sapiens	12	scRNA-Seq	-0.331491	0.29253	-0.70256	0.0108371	0.328674	0.2969
13	GSE132607	2019		Homo sapiens	276	Micro-array	0.439354	1.87431e-14	-0.438837	2.02675e-14	-0.030886	0.609414
14	GSE134692	2019	31423451	Homo sapiens	80	RNA-seq	-0.491419	3.67974e-06	-0.846654	4.51781e-23	0.538209	2.6187e-07
15	GSE135065	2019	31603936	Homo sapiens	18	Micro-array	0.347137	0.15813	-0.422733	0.0805046	-0.0107058	0.96637
16	GSE137025	2019		Homo sapiens	8	RNA-seq	0.0151478	0.971602	-0.0345882	0.935199	0.327366	0.428633
17	GSE138283	2020	32245461	Homo sapiens	17	RNA-seq	-0.548175	0.0227116	-0.838695	2.59417e-05	0.623275	0.00751628
18	GSE143705	2020	32692579	Homo sapiens	12	RNA-seq	-0.592256	0.0424538	-0.916177	2.82754e-05	0.627911	0.0288005
19	GSE146532	2020	32499788	Homo sapiens	120	RNA-seq	0.808205	6.6163e-29	0.441792	4.38781e-07	0.621351	3.67184e-14
20	GSE147507	2020	32416070, 33782412	Homo sapiens	78	RNA-seq	-0.97021	5.47e-143	-0.964619	1.42e-134	0.970926	3.51e-144
21	GSE150910	2020	32602730	Homo sapiens	288	RNA-seq	-0.327269	1.29163e-08	-0.658588	3.42244e-37	0.439776	4.74209e-15
22	GSE150957	2020	32526076	Mus musculus	18	Micro-array	-0.0471674	0.852562	0.781956	0.000126232	-0.117464	0.642509
23	GSE151052	2020		Homo sapiens	117	Micro-array	-0.255521	0.00542713	-0.811876	1.20819e-28	0.117807	0.205871
24	GSE151673	2020	32605572	Homo sapiens	10	RNA-seq	0.96021	1.04521e-05	0.578623	0.0796938	0.684237	0.0290835
25	GSE19722	2014	23857717	Homo sapiens	64	Micro-array	0.801371	1.81755e-15	-0.212412	0.091971	0.118603	0.350602
26	GSE21369	2011	21241464	Homo sapiens	29	Micro-array	-0.276458	0.14657	-0.649835	0.00013613	0.633998	0.000221807
27	GSE29133	2012	23117565	Homo sapiens	6	Micro-array	-0.252675	0.629054	0.0218439	0.967239	0.959222	0.00246037
28	GSE3320	2005	17115125	Homo sapiens	11	Micro-array	-0.177604	0.601362	-0.391026	0.234388	-0.32899	0.323212
29	GSE37147	2013	29268739, 23471465	Homo sapiens	269	Micro-array	-0.496721	3.63215e-18	-0.365734	6.16354e-10	0.572999	7.11809e-25
30	GSE37768	2016		Homo sapiens	38	Micro-array	-0.463882	0.00335192	-0.658662	6.94e-06	0.550834	0.000338841
31	GSE43939	2014	24465567	Homo sapiens	149	Micro-array	-0.709236	8.01e-67	-0.845157	3.16e-118	0.586301	5.77e-41
32	GSE4498	2006	17115125, 19106307	Homo sapiens	22	Micro-array	-0.307093	0.164474	-0.431865	0.0447442	0.512422	0.014756
33	GSE475	2003		Homo sapiens	7	Micro-array	0.337456	0.459171	-0.799345	0.0309901	-0.502858	0.250028
34	GSE5058	2006	17108109, 19106307	Homo sapiens	39	Micro-array	0.205835	0.208707	-0.803049	7.69139e-10	0.0550281	0.739344
35	GSE52463	2014	24647608	Homo sapiens	15	RNA-seq	-0.530499	0.0419069	-0.782818	0.000559316	0.464	0.0814632
36	GSE52509	2014	25128521	Mus musculus	12	Micro-array	0.2313	0.469483	-0.0801852	0.804351	0.33317	0.289943
37	GSE56341	2014	24298892	Homo sapiens	22	Micro-array	-0.685441	0.000430579	-0.751762	5.48553e-05	0.589866	0.0038591
38	GSE67472	2015	25611785, 33883027	Homo sapiens	105	Micro-array	-0.527078	7.63734e-09	-0.781093	8.56852e-23	0.520513	1.25904e-08
39	GSE73394	2018	30141961	Homo sapiens	46	Micro-array	-0.291095	0.0496805	-0.843197	1.9428e-13	0.197335	0.188669
40	GSE76705	2016	26773458	Homo sapiens	229	Micro-array	-0.242149	0.000215998	-0.653204	3.04998e-29	0.0980787	0.138967
41	GSE77344	2016		Homo sapiens	172	Micro-array	-0.195882	0.0100173	-0.544044	1.23e-14	-0.0100461	0.895937
42	GSE7832	2008	19106307	Homo sapiens	20	Micro-array	0.469198	0.0368851	-0.83209	5.38406e-06	-0.190328	0.421539
43	GSE8500	2007	17975202	Homo sapiens	48	Micro-array	-0.530871	0.000103717	-0.820521	9.48e-13	0.39109	0.00598618
44	GSE8545	2008	18339782	Homo sapiens	54	Micro-array	0.263949	0.0537816	-0.875705	4.52e-18	-0.127103	0.35973
45	GSE8581	2008	18849563	Homo sapiens	58	Micro-array	0.143986	0.280887	-0.814108	7.82e-15	0.235485	0.0751616
46	GSE87292	2017	28248572	Mus musculus		Micro-array	-0.184021	0.0554318	-0.509938	1.48176e-08	0.339648	0.000302463
