## Supplementary Table 6 for "Transcriptomic-based quantification of the epithelial-hybrid-mesenchymal spectrum across biological contexts"

### Sheet: EMTome
GSEID	Year	PMID	Organism	No of samples	76GS.MLR_Cor	76GS.MLR_Pval	76GS.KS_Cor	76GS.KS_Pval	KS.MLR_Cor	KS.MLR_Pval
GSE10245	2009	18486272	Homo sapiens	58	0.131012	0.326952	0.0459848	0.731773	0.459357	0.000286544
GSE10281	2009	19666588	Homo sapiens	36	-0.72558	5.53e-07	-0.677773	5.6e-06	0.554881	0.000444421
GSE10300	2009	19117988	Homo sapiens	44	-0.76672	1.3e-09	-0.874844	8.35e-15	0.791715	1.56e-10
GSE104397	2018	29346386	Mus musculus	80	-0.741646	3.58e-15	-0.699004	5.57e-13	0.616913	1.1e-09
GSE106782	2017	29229854	Homo sapiens	8	-0.488225	0.219645	0.243839	0.560602	-0.0822171	0.846536
GSE10885	2009	19435916	Homo sapiens	244	-0.244166	0.00744956	-0.68015	1.79e-17	0.355978	7.09e-05
GSE11121	2008	18593943	Homo sapiens	200	-0.739084	8.09e-36	-0.643906	8.28e-25	0.475919	1.06e-12
GSE114761	2019	30783512	Homo sapiens	42	-0.946385	3.1e-21	-0.94537	4.47e-21	0.946039	3.51e-21
GSE12093	2008	18821012	Homo sapiens	136	-0.752102	4.94e-26	-0.64358	2.91e-17	0.40674	8.94e-07
GSE12203	2009	19340593	Homo sapiens	6	-0.993218	6.88e-05	-0.979197	0.000644634	0.952689	0.00330456
GSE12276	2009	19421193	Homo sapiens	204	-0.714731	3.37e-33	-0.674694	1.89e-28	0.487471	1.42e-13
GSE12945	2009	19399471	Homo sapiens	62	-0.326725	0.00954662	-0.281871	0.0264526	0.398906	0.00132042
GSE13507	2010	20059769	Homo sapiens	256	-0.8406	1.38e-69	-0.913392	3.96e-101	0.805446	1.22e-59
GSE14020	2009	19573813	Homo sapiens	65	-0.909415	8.57e-12	-0.868618	1.01e-09	0.771072	9.83e-07
GSE14333	2010	19996206	Homo sapiens	290	-0.794768	2.05e-64	-0.828925	1.22e-74	0.61492	1.49e-31
GSE1456	2006	16280042	Homo sapiens	318	-0.870267	3.82e-50	-0.671897	3.17e-22	0.521475	1.82e-12
GSE15459	2009	19798449	Homo sapiens	200	-0.815326	7.1e-49	-0.867679	5.18e-62	0.680737	1.42e-28
GSE15694	2009	19759912	Mus musculus	18	NA	NA	0.221104	0.377945	NA	NA
GSE15904	2009	19805309	Mus musculus	126	-0.846724	2.66e-33	-0.797085	5.96e-27	0.7097	3.33e-19
GSE16391	2009	19573224	Homo sapiens	55	-0.78927	8.14e-13	-0.747282	5.63e-11	0.657298	5.01e-08
GSE16446	2010	21422418	Homo sapiens	120	-0.742045	3.13e-22	-0.633087	8.61e-15	0.447194	3.05e-07
GSE16873	2009	19700746	Homo sapiens	40	-0.675463	1.74e-06	-0.0311057	0.848888	0.0954798	0.557835
GSE17025	2011	21619611	Homo sapiens	103	-0.819445	3.71e-26	-0.625429	1.64e-12	0.563077	5.97e-10
GSE17536	2009	19914252	Homo sapiens	177	-0.689565	2.61e-26	-0.728346	1.53e-30	0.616373	6.69e-20
GSE17538	2009	19914252	Homo sapiens	244	-0.767913	0.0745461	0.852639	0.0309728	-0.339448	0.510384
GSE17705	2010	20697068	Homo sapiens	298	-0.78832	2.14e-64	-0.473121	5e-18	0.387928	3.86e-12
GSE17907	2009	20932292	Homo sapiens	109	-0.436349	0.0008674	0.373665	0.00495261	0.414178	0.00166911
GSE18520	2009	19962670	Homo sapiens	63	-0.837287	1.22e-17	-0.474306	8.6e-05	0.65853	4.46e-09
GSE18864	2009	20100965	Homo sapiens	84	-0.36276	0.000695796	-0.361516	0.000728169	0.561766	2.7e-08
GSE19615	2010	20098429	Homo sapiens	115	-0.768496	1.18e-23	-0.653409	2.47e-15	0.578439	1.29e-11
GSE2034	2005	15721472	Homo sapiens	286	-0.80299	8.66e-66	-0.694724	1.55e-42	0.454472	5.55e-16
GSE20347	2011	20955586	Homo sapiens	34	-0.930641	1.6e-15	-0.888284	2.4e-12	0.835716	7.74e-10
GSE20614	2011	21532625	Mus musculus	15	0.258181	0.352852	0.530464	0.0419232	0.62599	0.0125452
GSE20685	2011	21501481	Homo sapiens	327	-0.719359	2.29e-53	-0.716881	7.57e-53	0.521392	3.44e-24
GSE21422	2011	21314937	Homo sapiens	19	-0.942027	1.74e-09	-0.863573	1.91e-06	0.79691	4.42e-05
GSE21576	2010	20682801	Mus musculus	10	-0.971767	2.69e-06	-0.966351	5.39e-06	0.966317	5.41e-06
GSE21603	2010	20682801	Mus musculus	16	-0.849792	3.08e-05	-0.99388	8.48e-15	0.88715	4.62e-06
GSE21653	2010	20490655	Homo sapiens	266	-0.767806	5.73e-53	-0.405999	5.6e-12	0.438284	6.52e-14
GSE22035	2011	21209903	Homo sapiens	43	-0.317626	0.037938	-0.00333629	0.98306	0.341819	0.0248669
GSE22093	2010	21191116	Homo sapiens	103	-0.795296	1.1e-23	-0.716507	1.75e-17	0.428233	6.41e-06
GSE2280	2005	15558013	Homo sapiens	27	-0.865525	5.61e-09	-0.858165	1.05e-08	0.640693	0.000317956
GSE23177	2011	21116709	Homo sapiens	116	-0.404557	6.66e-06	-0.42253	2.3e-06	0.185884	0.0457391
GSE23400	2010	21385931	Homo sapiens	208	-0.926718	5.19e-46	-0.891485	1.51e-37	0.830465	3.51e-28
GSE23720	2011	21339811	Homo sapiens	370	-0.805256	3.84e-46	-0.525915	2.09e-15	0.522388	3.46e-15
GSE25066	2011	21558518	Homo sapiens	508	-0.64579	2.78e-61	-0.732374	1.68e-86	0.44977	1.15e-26
GSE2603	2005	16049480	Homo sapiens	121	-0.665406	8.41e-17	-0.827159	1.44e-31	0.618311	4.14e-14
GSE26639	2011	21631949	Homo sapiens	226	-0.714235	1.44e-36	-0.530801	7.93e-18	0.520324	4.45e-17
GSE26906	2011	22496922	Homo sapiens	90	-0.751175	1.5e-17	-0.846814	7.43e-26	0.56175	8.39e-09
GSE27155	2011	16007166	Homo sapiens	99	-0.876784	1.32e-32	-0.796916	5.89e-23	0.657147	1.5e-13
GSE27678	2013	17516585	Homo sapiens	77	-0.904734	5.06e-13	-0.863994	9.42e-11	0.813212	8.87e-09
GSE2837	2006	16912200	Homo sapiens	40	-0.670355	2.22e-06	0.0254647	0.876056	0.0760616	0.640873
GSE29609	2011	22626276	Homo sapiens	39	-0.560102	0.000209039	-0.661589	4.52e-06	0.506973	0.000988797
GSE30219	2013	23698379	Homo sapiens	307	-0.626318	7.51e-35	-0.78327	6.35e-65	0.633981	6.45e-36
GSE30784	2011	18669583	Homo sapiens	229	-0.57246	2.45e-21	-0.808094	4.37e-54	0.707694	4.2e-36
GSE30805	2012	22525269	Mus musculus	17	-0.975826	2.57e-11	-0.913438	3.05e-07	0.927128	8.74e-08
GSE32548	2012	22685613	Homo sapiens	131	-0.723856	1.55e-22	-0.850086	9.79e-38	0.614046	6.23e-15
GSE32894	2012	22553347	Homo sapiens	308	-0.298109	9.7e-08	-0.826245	2.95e-78	0.382405	3.66e-12
GSE3292	2005	16467079	Homo sapiens	36	-0.840244	1.46e-10	-0.87119	4.83e-12	0.825227	5.96e-10
GSE33113	2011	22056143	Homo sapiens	96	-0.810863	1.36e-23	-0.807795	2.68e-23	0.671996	6.61e-14
GSE33630	2012	22266856	Homo sapiens	105	-0.946583	1.95e-52	-0.814903	3.83e-26	0.813164	5.91e-26
GSE34152	2013	23734191	Homo sapiens	8	-0.925037	0.000994807	0.0177928	0.966645	0.0449704	0.915794
GSE3494	2005	16141321	Homo sapiens	502	-0.597846	1.02e-25	-0.580831	4.84e-24	0.19221	0.00222413
GSE3524	2005	15381369	Homo sapiens	20	-0.754131	0.000122594	-0.725244	0.000296535	0.822225	8.66e-06
GSE35896	2013	23272949	Homo sapiens	62	-0.885189	1.33e-21	-0.855289	8.79e-19	0.663225	4.26e-09
GSE37745	2012	23032747	Homo sapiens	196	-0.571923	2.03e-18	-0.535593	6.04e-16	0.591708	6.7e-20
GSE37892	2012	22917480	Homo sapiens	130	-0.791813	3.46e-29	-0.866922	1.6e-40	0.5992	5.03e-14
GSE38129	2015	26409826	Homo sapiens	60	-0.95864	2.42e-33	-0.939877	9.59e-29	0.884697	7e-21
GSE3893	2006	16707453	Homo sapiens	24	-0.818529	0.00034449	-0.781209	0.000970185	0.715384	0.00402129
GSE39084	2014	25083765	Homo sapiens	70	-0.750592	7.37e-14	-0.869095	1.8e-22	0.682194	7.88e-11
GSE39491	2014	24714516	Homo sapiens	120	-0.931228	1.47e-53	-0.854414	2.4e-35	0.846969	3.62e-34
GSE39528	2013	23030061	Homo sapiens	9	0.755897	0.082107	0.874727	0.0225569	0.780538	0.0669606
GSE39582	2013	23700391	Homo sapiens	585	-0.761143	1.03e-111	-0.813082	4.2e-139	0.640952	5.48e-69
GSE39612	2012	23223137	Homo sapiens	138	-0.311475	0.000200283	-0.150747	0.0775868	0.393577	1.79e-06
GSE40466	2012	23285117	Mus musculus	32	-0.191927	0.292648	0.623422	0.000138025	-0.160142	0.381287
GSE41258	2012	19359472	Homo sapiens	390	-0.741838	2.5e-69	-0.752254	2.66e-72	0.633612	3.62e-45
GSE42127	2013	23357979	Homo sapiens	176	-0.679758	3.3e-25	-0.504599	9.29e-13	0.486251	7.83e-12
GSE43580	2013	23966112	Homo sapiens	150	-0.784792	1.47e-32	-0.78006	6.09e-32	0.695229	5.6e-23
GSE44055	2014	23950932	Mus musculus	6	-0.732774	0.0975731	-0.373531	0.465762	0.43429	0.38952
GSE45670	2014	24907633	Homo sapiens	38	-0.976589	1.28e-25	-0.88863	9.58e-14	0.847062	2.02e-11
GSE48075	2014	24525232	Homo sapiens	142	-0.841451	2.98e-39	-0.891581	5.16e-50	0.73825	1.04e-25
GSE4824	2006	18391978	Homo sapiens	162	-0.333546	0.518235	-0.377818	0.460239	0.763193	0.0774768
GSE4922	2006	17079448	Homo sapiens	578	-0.663338	5.15e-38	-0.569913	2.74e-26	0.285731	7.82e-07
GSE50081	2013	24305008	Homo sapiens	181	-0.777013	7.97e-38	-0.713465	1.86e-29	0.571682	4.27e-17
GSE51010	2014	25560800	Homo sapiens	56	NA	NA	-0.828302	<0.0001	NA	NA
GSE5327	2007	17420468	Homo sapiens	58	-0.858969	6.45e-18	-0.768173	1.95e-12	0.603387	5.35e-07
GSE53757	2014	24962026	Homo sapiens	144	-0.683545	3.72e-21	-0.815303	1.65e-35	0.52444	1.51e-11
GSE53963	2015	25269487	Homo sapiens	174	-0.491717	5.58e-12	-0.637192	3.32e-21	0.428402	3.7e-09
GSE5460	2007	18297396	Homo sapiens	129	-0.731457	7.31e-23	-0.543402	2.85e-11	0.501085	1.47e-09
GSE5847	2007	17999412	Homo sapiens	95	-0.881014	5.5e-32	-0.864775	1.43e-29	0.694228	6.14e-15
GSE5851	2008	17664471	Homo sapiens	80	-0.798005	7.84e-19	-0.800154	5.4e-19	0.728729	1.83e-14
GSE59857	2015	25926053	Homo sapiens	155	-0.962418	1.62e-88	-0.933269	6.33e-70	0.912012	4.27e-61
GSE62254	2015	25894828	Homo sapiens	300	-0.779458	1.76e-62	-0.925087	2.45e-127	0.734183	4.85e-52
GSE6532	2007	17401012	Homo sapiens	741	-0.467245	5.06e-06	-0.588778	2e-09	0.579187	4.18e-09
GSE66527	2015	26020648	Homo sapiens	32	-0.91771	1.47e-13	-0.979626	1.79e-22	0.933558	6.6e-15
GSE68071	2015	NA	Homo sapiens	16	-0.95671	6.81e-09	0.127406	0.638207	0.0749666	0.782602
GSE69290	2015	26266985	Mus musculus	28	-0.870557	1.73e-09	-0.935604	2.89e-13	0.871998	1.51e-09
GSE7390	2007	17545524	Homo sapiens	198	-0.065631	0.358277	-0.587231	9.65e-20	0.126423	0.0759314
GSE7513	2009	19666588	Homo sapiens	29	-0.905727	1.44e-11	-0.753924	2.33e-06	0.782029	5.44e-07
GSE7515	2009	19666588	Homo sapiens	26	-0.940137	1.03e-12	-0.918412	3.77e-11	0.822679	2.5e-07
GSE7553	2008	18442402	Homo sapiens	87	-0.308242	0.00367746	-0.953177	6.42e-46	0.306911	0.00383534
GSE79973	2016	27785057	Homo sapiens	20	0.193211	0.414407	-0.949067	1.82e-10	0.0101008	0.966288
GSE80042	2018	30194451	Homo sapiens	44	-0.330004	0.0528613	-0.419371	0.0121506	0.929725	7.11e-16
GSE8218	2007	20663908	Homo sapiens	148	-0.737858	1.05e-26	-0.813909	2.99e-36	0.760902	3.24e-29
GSE9195	2008	18498629	Homo sapiens	77	-0.521636	1.15e-06	-0.233052	0.0413745	0.388108	0.000487178
GSE9691	2008	18483246	Homo sapiens	12	-0.996738	2.89e-12	-0.989467	1e-09	0.994418	4.23e-11
GSE9891	2008	18698038	Homo sapiens	285	-0.773389	5.81e-58	-0.726602	4.81e-48	0.560481	5.64e-25
