## Supplementary Table 5 for "Transcriptomic-based quantification of the epithelial-hybrid-mesenchymal spectrum across biological contexts"

### Sheet: Reprogramming
GSEID	Year	PMID	Organism	No of samples	Type	76GS.MLR_Cor	76GS.MLR_Pval	76GS.KS_Cor	76GS.KS_Pval	KS.MLR_Cor	KS.MLR_Pval
GSE10806	2008	18594515	Mus musculus	11	Microarray	-0.9864	2.28995e-08	-0.980555	1.13479e-07	0.984228	4.44716e-08
GSE10871	2008	18509334	Mus musculus	32	Microarray	-0.571956	0.00062623	-0.874089	6.41054e-11	0.512431	0.00271312
GSE109396	2018	NA	Homo sapiens	6	Microarray	-0.596861	0.211022	-0.770189	0.0731512	0.209302	0.690632
GSE114581	2019	NA	Mus musculus	55	Microarray	-0.100874	0.62391	-0.95125	9.2628e-14	0.0513746	0.803175
GSE116309	2019	30639212	Mus musculus	20	Microarray	-0.741689	0.000181853	-0.932172	2.25245e-09	0.542454	0.0134698
GSE12390	2008	18786420	Homo sapiens	21	Microarray	-0.997676	1.23605e-23	-0.975138	6.80015e-14	0.979276	1.2256e-14
GSE12583	2008	18931654	Homo sapiens	9	Microarray	-0.874207	0.00205112	-0.979102	4.25654e-06	0.803047	0.0091534
GSE126845	2019	NA	Homo sapiens	4	Microarray	-0.972815	0.0271852	-0.744907	0.255093	0.87449	0.12551
GSE13146	2008	19041774	Macaca mulatta	9	Microarray	-0.913899	0.00056643	-0.209848	0.587881	0.33878	0.372491
GSE133630	2020	32398665	Homo sapiens	30	RNASeq	-0.539952	0.1672	0.117513	0.7817	0.628214	0.09532
GSE138304	2019	31708477	Homo sapiens	24	RNASeq	NA	NA	NA	NA	0.227788	0.2844
GSE143349	2020	32015106	Homo sapiens	18	Microarray	-0.964659	1.09507e-10	-0.928917	2.61805e-08	0.954773	7.63489e-10
GSE148158	2020	32370214	Homo sapiens	13	RNASeq	-0.935638	2.63e-06	-0.987672	3.29e-10	0.899643	2.83e-05
GSE14982	2009	19805220	Homo sapiens	6	Microarray	-0.779172	0.0677633	0.174599	0.740763	-0.599406	0.208571
GSE15267	2009	20595395	Mus musculus	8	Microarray	-0.985082	8.20683e-06	-0.986572	5.99259e-06	0.95512	0.000218449
GSE159410	2020	33203179	Homo sapiens	19	RNASeq	-0.94462	1.19e-09	-0.887144	4.14e-07	0.800697	3.82e-05
GSE16925	2009	19672241	Mus musculus	15	Microarray	-0.9828	6.40197e-11	-0.974076	9.02356e-10	0.943147	1.37941e-07
GSE16994	2010	20739468	Mus musculus	12	Microarray	-0.998952	2.87577e-09	0.958718	0.000170482	-0.964293	0.000110788
GSE18330	2010	20550931	Mus musculus	12	Microarray	-0.947468	2.88367e-06	-0.989652	9.1838e-10	0.951817	1.88587e-06
GSE18618	2009	19763270	Homo sapiens	15	Microarray	-0.99553	1.03745e-14	-0.949986	6.09679e-08	0.925306	7.78376e-07
GSE19023	2010	20096661	Mus musculus	32	Microarray	-0.95306	4.10402e-17	-0.932544	8.22919e-15	0.920095	9.59209e-14
GSE20572	2010	20418860	Mus musculus	59	Microarray	-0.879555	4.88403e-20	-0.689032	1.60746e-09	0.587086	1.02204e-06
GSE20750	2011	21471226	Homo sapiens	51	Microarray	0.529038	6.57371e-05	-0.967733	5.43182e-31	-0.577658	9.06559e-06
GSE21179	2011	NA	Homo sapiens	8	Microarray	-0.995682	2.00641e-07	-0.995266	2.64283e-07	0.996603	9.77795e-08
GSE21262	2010	20887957	Homo sapiens	11	Microarray	0.260631	0.739369	0.847092	0.152908	0.719212	0.280788
GSE21302	2014	23232409	Homo sapiens	16	Microarray	-0.989019	5.01547e-13	-0.977995	6.32188e-11	0.948929	2.12195e-08
GSE21515	2010	20382743	Mus musculus	18	Microarray	-0.11743	0.642606	0.563308	0.0149205	0.559385	0.0157918
GSE21516	2010	21131959	Mus musculus	24	Microarray	-0.912102	5.52769e-10	-0.954418	4.9227e-13	0.864961	4.9582e-08
GSE21595	2011	21468033	Mus musculus	18	Microarray	-0.964578	1.11499e-10	-0.960073	2.86442e-10	0.883787	1.15476e-06
GSE22292	2010	20691899	Mus musculus	18	Microarray	-0.708783	0.000991548	-0.349768	0.154789	-0.0725042	0.774953
GSE23034	2011	21499256	Homo sapiens	24	Microarray	-0.960455	1.06119e-13	-0.584742	0.00269094	0.637628	0.000803225
GSE23583	2010	20888316	Homo sapiens	35	Microarray	-0.988899	6.60302e-29	-0.963168	2.14445e-20	0.936001	1.59283e-16
GSE23968	2010	21057500	Homo sapiens	14	Microarray	-0.99547	1.23626e-13	-0.988786	2.80264e-11	0.983047	3.30489e-10
GSE24208	2010	21709693	Mus musculus	12	Microarray	-0.92552	1.59135e-05	-0.835228	0.000720317	0.623271	0.0303674
GSE24705	2011	21624975	Mus musculus	33	Microarray	-0.592425	0.000280867	-0.293194	0.097732	0.72702	1.65299e-06
GSE26946	2011	22022444	Homo sapiens	10	Microarray	-0.880993	0.000758319	-0.921143	0.00015369	0.934382	7.4895e-05
GSE27186	2011	22119740	Homo sapiens	8	Microarray	-0.948276	0.000332669	-0.163901	0.698145	-0.127525	0.76347
GSE28688	2011	21909390	Homo sapiens	14	Microarray	-0.984652	1.82622e-10	-0.946694	2.95123e-07	0.938607	6.76646e-07
GSE29870	2011	20841480	Homo sapiens	31	Microarray	-0.835142	5.13629e-09	-0.724639	4.03346e-06	0.629479	0.000148316
GSE30500	2012	22445517	Mus musculus	9	Microarray	-0.570022	0.109055	0.027387	0.944243	-0.420069	0.260301
GSE31359	2011	NA	Mus musculus	8	Microarray	-0.262703	0.529625	-0.986343	6.30353e-06	0.386124	0.344759
GSE33536	2011	22088171	Homo sapiens	9	Microarray	0.931539	0.000258424	-0.898868	0.000979838	-0.689234	0.0399956
GSE34943	2012	22381475	Homo sapiens	22	Microarray	-0.979246	2.45575e-15	-0.95688	3.35595e-12	0.941607	6.52924e-11
GSE35983	2012	22770244	Mus musculus	23	Microarray	-0.935869	5.60027e-11	-0.964528	1.26763e-13	0.908575	2.05128e-09
GSE36484	2012	22445518	Mus musculus	21	Microarray	NA	NA	NA	NA	0.343723	0.127107
GSE36648	2012	22661500	Homo sapiens	24	Microarray	-0.989236	7.3676e-20	-0.971896	2.61387e-15	0.952715	7.3118e-13
GSE37709	2013	24123565	Homo sapiens	48	Microarray	-0.978394	3.86826e-33	-0.923786	8.38507e-21	0.940574	3.29265e-23
GSE38509	2014	24496101	Mus musculus	31	Microarray	-0.963136	4.42289e-18	-0.955458	6.54311e-17	0.921889	1.81259e-13
GSE39637	2013	23499384	Mus musculus	9	Microarray	-0.973849	9.28219e-06	-0.996753	6.40577e-09	0.97119	1.29926e-05
GSE42099	2015	23526252	Homo sapiens	123	Microarray	-0.762246	1.31158e-24	0.0712901	0.433292	-0.0300365	0.741556
GSE42379	2012	23260147	Mus musculus	28	Microarray	-0.971161	0.0288388	-0.966585	0.0334148	0.88178	0.11822
GSE42869	2013	23585473	Homo sapiens	20	Microarray	-0.993001	3.73155e-18	-0.993302	2.51518e-18	0.988533	3.12272e-16
GSE42993	2015	NA	Mus musculus	26	Microarray	-0.970676	2.29792e-16	-0.784814	2.06788e-06	0.785805	1.96735e-06
GSE43405	2014	23954801	Mus musculus	12	Microarray	-0.835658	0.0382932	-0.683091	0.134733	0.450162	0.370369
GSE43643	2016	27067329	Staphylococcus aureus	19	Microarray	-0.298546	0.321782	-0.646207	0.0170187	0.346757	0.245747
GSE43850	2013	24029916	Mus musculus	46	Microarray	-0.981388	3.58334e-33	0.10354	0.493494	-0.11991	0.427337
GSE44284	2014	24386457	Mus musculus	8	Microarray	-0.989943	2.5236e-06	-0.972747	4.95731e-05	0.982888	1.23673e-05
GSE44972	2013	23468641	Mus musculus	12	Microarray	-0.997421	8.94377e-13	-0.979496	2.75798e-08	0.982017	1.4373e-08
GSE45352	2013	24048479	Mus musculus	12	Microarray	-0.973559	9.73606e-08	-0.968639	2.2666e-07	0.925228	1.62193e-05
GSE46872	2013	24172903	Homo sapiens	12	Microarray	-0.937932	6.53334e-06	-0.903362	5.63292e-05	0.776573	0.00297148
GSE47061	2014	24672757	Mus musculus	17	Microarray	-0.984829	7.99787e-13	-0.419184	0.0939601	0.505928	0.0382627
GSE47489	2013	23812749	Homo sapiens	60	Microarray	-0.323035	0.0118201	-0.975613	6.78647e-40	0.26638	0.0396572
GSE48411	2013	NA	Mus musculus	8	Microarray	-0.999968	3.17652e-05	-0.991471	0.00852917	0.990428	0.00957187
GSE51179	2014	24496101	Mus musculus	6	Microarray	-0.676911	0.139717	-0.61238	0.196254	-0.025216	0.962184
GSE51561	2014	24374290	Homo sapiens	22	Microarray	-0.164345	0.464875	-0.90188	9.90402e-09	0.0572858	0.8001
GSE51980	2013	24416407	Homo sapiens	16	Microarray	-0.525467	0.0365881	0.0552511	0.838954	0.0330305	0.903345
GSE52052	2013	24239284	Homo sapiens	6	Microarray	-0.643542	0.167947	-0.738594	0.0935682	0.511552	0.299605
GSE52200	2015	NA	Mus musculus	10	Microarray	-0.977778	1.03861e-06	-0.991224	2.56824e-08	0.990993	2.84831e-08
GSE5259	2006	16904174	Mus musculus	9	Microarray	0.254526	0.508667	0.699472	0.0359698	-0.143415	0.712799
GSE53094	2014	25008523	Homo sapiens	24	RNASeq	-0.982963	2.2e-16	-0.967334	1.34e-14	0.955117	4.17e-13
GSE55671	2014	NA	Mus musculus	10	Microarray	-0.98199	4.5043e-07	-0.864511	0.00124791	0.813727	0.00417879
GSE55725	2014	24713299	Homo sapiens	10	Microarray	-0.995341	2.0498e-09	-0.986796	1.30894e-07	0.973638	2.0467e-06
GSE55996	2014	25002261	Mus musculus	6	Microarray	0.350424	0.49588	0.877162	0.021707	0.636592	0.174101
GSE56164	2015	NA	Homo sapiens	24	Microarray	-0.93134	4.00107e-11	-0.964091	3.73577e-14	0.820944	8.897e-07
GSE58252	2014	25491311	Homo sapiens	6	Microarray	-0.99936	6.13514e-07	-0.999133	1.12797e-06	0.998299	4.33817e-06
GSE58932	2016	27879223	Homo sapiens	10	Microarray	-0.998073	6.0141e-11	-0.996873	4.16745e-10	0.992951	1.07133e-08
GSE61472	2014	33815934	Mus musculus	14	Microarray	-0.291683	0.31161	-0.795044	0.000677127	0.476642	0.0848579
GSE62066	2014	25465724	Homo sapiens	22	Microarray	-0.953401	7.18593e-12	0.881148	6.16197e-08	-0.770529	2.72182e-05
GSE66613	2015	NA	Mus musculus	26	Microarray	-0.970676	2.29792e-16	-0.784814	2.06788e-06	0.785805	1.96735e-06
GSE67915	2015	26004630	Homo sapiens	30	RNASeq	NA	NA	NA	NA	0.368673	0.04127
GSE68327	2016	27292646	Homo sapiens	32	RNASeq	-0.878931	1.67e-10	-0.967825	2.2e-16	0.827598	1.69e-08
GSE70735	2015	NA	Homo sapiens	24	Microarray	-0.964245	3.56521e-14	-0.919629	2.13991e-10	0.868967	3.63008e-08
GSE71255	2017	28157205	Mus musculus	18	Microarray	-0.576684	0.0122323	-0.887344	9.11028e-07	0.667278	0.00248369
GSE72676	2016	26892236	Homo sapiens	16	Microarray	0.545131	0.0289765	-0.992297	4.22996e-14	-0.570093	0.0211276
GSE74996	2016	NA	Homo sapiens	8	Microarray	0.338637	0.411927	-0.817921	0.0131052	-0.165216	0.695812
GSE81891	2017	28813671	Homo sapiens	11	Microarray	-0.28702	0.39213	-0.52097	0.100334	0.611706	0.0455045
GSE83491	2016	27618217	Homo sapiens	24	Microarray	-0.938586	1.21384e-11	0.0520699	0.809063	-0.00482288	0.982156
GSE87042	2017	28472656	Homo sapiens	13	RNASeq	NA	NA	NA	NA	0.905618	2.04e-05
GSE95502	2017	28380358	Homo sapiens	18	Microarray	-0.303667	0.220558	0.0940528	0.710481	0.584779	0.0108034
GSE98244	2017	29152087	Homo sapiens	36	Microarray	-0.612481	7.17853e-05	-0.0799999	0.642788	0.199346	0.243772
GSE9832	2007	18157115	Homo sapiens	16	Microarray	-0.811739	0.000134441	-0.983608	8.1671e-12	0.852996	2.67246e-05
GSE99821	2017	NA	Homo sapiens	48	RNASeq	-0.429395	0.002322	-0.735005	2.71e-09	0.472861	0.000689
